# SNP-based quantitative deconvolution of biological mixtures: application to the detection of cows with subclinical mastitis by whole genome sequencing of tank milk

**DOI:** 10.1101/740894

**Authors:** Wouter Coppieters, Latifa Karim, Michel Georges

**Affiliations:** Genomics Platform, GIGA Institute, University of Liège; Unit of Animal Genomics, GIGA Institute & Faculty of Veterinary Medicine, University of Liège

## Abstract

Biological products of importance in food (f.i. milk) and medical (f.i. donor blood derived products) sciences often correspond to mixtures of samples contributed by multiple individuals. Identifying which individuals contributed to the mixture and in what proportions may be of interest in several circumstances. We herein present a method that allows to do this by shallow whole genome sequencing of the DNA in mixed samples from hundreds of donors. We demonstrate the efficacy of the approach for the detection of cows with subclinical mastitis by analysis of farms’ tank mixtures containing milk from as many as 500 cows.
