## Supplementary material for "SNP-based quantitative deconvolution of biological mixtures: application to the detection of cows with subclinical mastitis by whole genome sequencing of tank milk": Suppl. Table 1

### Sheet: Sheet1
	A	50	100	250	500		B	50	100	250	500
	10K	0.985822	0.946015	0.778633	0.504779		0.25	0.993762	0.976951	0.864865	0.651503
	50K	0.99742	0.989501	0.935289	0.801908		0.5	0.997287	0.988813	0.943374	0.797229
	750K	0.999831	0.999284	0.995487	0.982084		1	0.998315	0.993608	0.95762	0.872725
							2	0.999225	0.996587	0.982785	0.929492
							5	0.999714	0.998772	0.993095	0.968522
	C	50	100	250	500		D	50	100	250	500
	0.25	0.948088	0.828354	0.56213	0.248504		0.25	0.986531	0.942115	0.727728	0.496072
	0.5	0.969408	0.893033	0.639538	0.406461		0.5	0.992483	0.970624	0.864188	0.580291
	1	0.983845	0.943921	0.74313	0.489471		1	0.994191	0.986034	0.904935	0.741336
	2	0.991111	0.970753	0.835989	0.614653		2	0.997425	0.987459	0.94992	0.817763
	5	0.995319	0.984803	0.930961	0.783925		5	0.998756	0.996198	0.975488	0.916792
	E	50	100	250	500		F	50	100	250	500
	0.25	0.991531	0.972122	0.848304	0.606387		0.25	0.994647	0.971516	0.858808	0.642544
	0.5	0.996331	0.984829	0.909821	0.735956		0.5	0.996445	0.982535	0.910523	0.754743
	1	0.997993	0.992601	0.954085	0.83031		1	0.997909	0.99304	0.95345	0.83199
	2	0.998667	0.995328	0.971128	0.888339		2	0.998678	0.995498	0.974186	0.898157
	5	0.999447	0.997586	0.986868	0.946698		5	0.999586	0.998172	0.989095	0.954564
	G	50	100	250	500		H	50	100	250	500
	0.25	0.985343	0.946685	0.728946	0.350012		0.25	0.893053	0.855539	0.65538	0.343198
	0.5	0.994635	0.969849	0.779285	0.560174		0.5	0.883774	0.872468	0.685547	0.542897
	1	0.997284	0.985329	0.879215	0.652232		1	0.898399	0.887541	0.815836	0.621039
	2	0.997336	0.990698	0.918183	0.766951		2	0.91007	0.899501	0.828703	0.693528
	5	0.998926	0.99655	0.960328	0.866222		5	0.889657	0.900208	0.844788	0.782065
